# *Aedes albopictus* bionomics in Procida Island, a promising Mediterranean site for the assessment of innovative and community-based integrated pest management methods

**DOI:** 10.1101/2021.02.19.431954

**Authors:** B. Caputo, G. Langella, V. Petrella, C. Virgillito, M. Manica, F. Filipponi, M. Varone, P. Primo, A. Puggioli, R. Bellini, C. D’Antonio, L. Iesu, L. Tullo, C. Rizzo, A. Longobardi, G. Sollazzo, M. M. Perrotta, M. Fabozzi, F. Palmieri, G Saccone, R. Rosà, A. della Torre, M. Salvemini

**Affiliations:** Department of Public Health and Infectious Diseases, University of Rome La Sapienza, Italy; Department of Agriculture, University of Naples Federico II, Italy; Department of Biology, University of Naples Federico II, Italy; Department of Biodiversity and Molecular Ecology, Edmund Mach Foundation, San Michele all’Adige, Italy; Centro Agricoltura Ambiente “Giorgio Nicoli”, Crevalcore, Italy; Ministry of Education, University and Research, Italy; Centre Agriculture Food Environment, University of Trento, San Michele all’Adige (TN), Italy

## Abstract

The colonization of Mediterranean Europe and of other temperate regions by *Aedes albopictus* created in the last decades an unprecedented nuisance problem in highly infested areas, as well as a new public health threat due to the species competence to transmit exotic arboviruses, such as dengue, chikungunya and zika. The Sterile Insect Technique (SIT) and the Incompatible Insect Technique (IIT) are insecticide-free mosquito-control methods relying on mass release of irradiated/manipulated males which are believed to have a potential in complementing existing and only partially effective control tools. Testing and implementing these approaches are challenging and selection of study sites is an instrumental and crucial step. We carried out a 4-year study in Procida Island (Gulf of Naples, Italy) in strict collaboration with local administrators and citizens to estimate: i) the temporal dynamics, spatial distribution, and population size of *Ae. albopictus*; and ii) the dispersal and survival of irradiated males. Overall, results provide insights on the bionomics of the mosquito in Southern Europe and draw attention to Procida Island as an ideal site to test innovative control programs against *Ae. albopictus* which may be used in other Mediterranean and temperate areas.”
