## Supplementary Table S2 for "*Aedes albopictus* bionomics in Procida Island, a promising Mediterranean site for the assessment of innovative and community-based integrated pest management methods"

### Sheet: Foglio1
Date	dtm	slo	asp	tpi	tri	rou	sed
2016-07-21	-0.0558764	-0.0274027	0.0175261	0.00141428	-0.0167196	-0.0504208	-0.0786811
2016-07-28	-0.00235536	-0.105366	0.277572	0.106185	-0.127113	-0.136288	-0.0872025
2016-09-15	-0.0910311	-0.188292	0.120205	0.0754867	-0.179667	-0.193962	-0.121787
2016-09-22	0.0117939	-0.186258	0.0228555	0.137072	-0.15837	-0.158494	0.0798984
dtm= digital terrain model; slo= slope; asp= aspect; tpi= topographic position index; tri= terrain ruggedness index; rou= roughness; sed= sea distance
